# Transcriptomic profiling of normal and glaucomatous trabecular meshwork cells in a tissue-like soft ECM environment

**DOI:** 10.64898/2026.10.26.761819

**Authors:** Rajanya Ghosh, Rachel Hadvina, Ana N. Strat, Preethi S. Ganapathy, W. Daniel Stamer, Kate E. Keller, Yutao Liu, Samuel Herberg

## Abstract

**Purpose:** Trabecular meshwork (TM) dysfunction contributes to the elevated intraocular pressure in primary open-angle glaucoma. To better understand the “molecular signature” distinguishing glaucomatous from normal TM cells, we interrogated their genome-wide transcriptomic differences in a tissue-like soft extracellular matrix (ECM) microenvironment.

**Methods:** Primary human glaucomatous and normal TM cell strains (N = 5 each) from three independent laboratories were plated on bioengineered collagen type I/hyaluronic acid/elastin-like polypeptide ECM hydrogels in 10% FBS media for 4-5 days, then serum-free media for 2 days. Cell-laden hydrogels were homogenized in TRIzol for RNA isolation, quality assessment, and library preparation, followed by paired-end 100-bp Illumina sequencing. Differential expression was assessed using DESeq2, including glaucoma status, originating laboratory, and donor age/sex in the model. Differentially expressed genes (DEGs) were defined as p < 0.05 and |fold change| ≥ 2, followed by Gene Ontology (GO) enrichment and QIAGEN Ingenuity Pathway Analysis (IPA).

**Results:** In total, 588 DEGs distinguished the glaucomatous from the normal TM transcriptome (393 up-regulated in glaucomatous TM; 195 up-regulated in normal TM, i.e., down-regulated in glaucomatous TM). GO and IPA causal analyses revealed three coordinated disease programs: (i) TGF-β/Wnt-driven ECM remodeling and fibrosis, (ii) NF-κB-associated inflammation, and (iii) a hypoxia/metabolic-stress program linked to p300/CREBBP chromatin co-activation.

**Conclusions:** These data define a transcriptomic signature of glaucomatous TM cells when cultured in a soft physiologic ECM microenvironment, independent of the originating laboratory, with three mechanistic axes (ECM/fibrosis, inflammation, hypoxia/metabolism), and nominate p300 (encoded by *EP300*) as a candidate upstream node integrating these programs.
