## Supplementary Table 1 for "Transcriptomic profiling of normal and glaucomatous trabecular meshwork cells in a tissue-like soft ECM environment"

### Sheet: Supp Table 1 Transcriptomics
Supplementary Table 1. Transcriptomic studies of normal and glaucomatous trabecular meshwork.
Studies are grouped by biological system and experimental comparison. Entries summarize RNA expression profiling, including transcriptome-wide assays and targeted multigene panels.
Study	Samples and comparison	Transcriptomic assay	Main transcriptomic findings and relevance
Normal TM tissue atlases and cultured cell profiles
Carnes et al. 20181	Adult and fetal human TM, cornea, and ciliary body	Bulk RNA-seq	Established baseline tissue expression profiles and developmental differences, including 1,261 differentially expressed genes between adult and fetal TM. Provides a normal tissue reference without an NTM versus GTM comparison.
van Zyl et al. 20202	Human aqueous outflow tissues and four model species	Single-cell RNA-seq	Defined outflow cell populations and cross-species relationships and mapped glaucoma-associated gene expression to specific cell types. Provides cell-type context for bulk expression studies.
Patel et al. 20203	Human ocular outflow tissues	Single-cell RNA-seq	Resolved molecularly distinct TM and neighboring cell populations. Provides a reference for cell identity and glaucoma-associated gene expression in native tissue.
van Zyl et al. 20224	Human anterior segment tissues	Single-cell RNA-seq	Identified tissue-specific and shared cell types across the anterior segment. Extends the cellular reference beyond the conventional outflow pathway.
Jian et al. 20265	Healthy human TM and ciliary body	Single-cell and single-nucleus RNA-seq; spatial transcriptomics	Resolved distinct TM fibroblast populations with differences in TGF-β, metabolic, and inflammatory or stress-related gene expression. Provides a healthy tissue reference without a direct NTM versus GTM comparison.
Pham et al. 20266	18 NTM donor strains from seven laboratories; 17 strains available for RNA-seq	Bulk RNA-seq	Established a multi-laboratory transcriptomic reference for cultured NTM cells. Provides a normal-cell baseline without a GTM comparator.
Glaucomatous and non-glaucomatous tissue and cultured cells
Liton et al. 20067	POAG and control TM tissue; cultured TM cells compared with control tissue	Affymetrix microarray	Identified glaucoma-associated expression changes, including inflammatory and antioxidant-related genes. The separate tissue-versus-culture comparison demonstrated extensive transcriptional divergence after culture.
Wang et al. 20088	Cultured NTM and GTM cells; transcript validation in six age-matched donor pairs; normal TM cells and tissue for Wnt gene profiling	RNA differential display; Affymetrix microarray profiling of Wnt-pathway expression; quantitative RT-PCR validation	RNA differential display identified increased SFRP1 expression in GTM cells, confirmed at the mRNA level in six donor pairs. Microarrays detected Wnt-pathway transcripts in normal TM cells and tissue. The disease comparison was an expression screen with targeted validation.
Liu et al. 20139	15 POAG surgical TM samples and 13 non-glaucomatous donor samples	Illumina expression microarray	Identified 483 differentially expressed genes in the non-MYOC POAG comparison, with enrichment of adhesion, ECM, and secretion-related functions. Surgical and postmortem collection differed between groups.
Diskin et al. 200610	Postmortem human TM tissue; POAG versus normal donor comparison	GLYCOv2 oligonucleotide microarray focused on glycogenes	Identified 19 differentially expressed genes in POAG TM, with 13 showing higher and six showing lower expression. Findings implicated ECM remodeling, cell adhesion, and cytokine and growth-factor signaling. Provides a tissue-level transcriptional comparison.
Yan et al. 202011	SV40-transformed iHTM and GTM3 lines; one line per donor status, three samples per line	Bulk RNA-seq	Identified transcriptomic differences between normal and glaucomatous TM cell lines. The immortalized lines do not represent multiple independent primary donor strains.
Shui et al. 202412	POAG surgical TM specimens from three self-identified Black and four White patients	Bulk RNA-seq	RNA-seq identified lower SDPR expression in Black than White patients with POAG. The sequencing comparison examined variation within glaucomatous tissue, rather than NTM versus GTM.
Zode et al. 202613	TM from seven glaucomatous and seven healthy human eyes	Single-nucleus RNA-seq	Reported cell-type-specific changes in ECM and mechanosensitive pathways, inflammatory signaling, autophagy, and mitophagy. Supports investigation of coordinated matrix and stress-response programs in glaucoma.
Tian et al. 202514	14 cultured primary human TM samples, including four from glaucoma donors; comparison with tissue datasets	Single-cell RNA-seq and integrated analysis	Cultures showed reduced heterogeneity and divergent expression relative to tissue. NTM and GTM cultures did not clearly differ in the markers or clusters examined; this does not establish the absence of disease-associated expression differences.
Yang et al. 202515	Six NTM and five GTM donor cell strains	Targeted NanoString panel of 750 fibrosis genes	Identified 28 genes with lower and two with higher expression in GTM. Provides a targeted transcriptional comparison of fibrosis-associated genes in NTM and GTM donor cells.
TM cells exposed to glaucoma related stressors or pathway perturbations
Callaghan et al. 202216	Five primary human TM donor strains treated with TGF-β2 and matched controls	Bulk RNA-seq	TGF-β2 altered ECM, cytoskeletal, inflammatory, and oxidative-stress pathways. Defines stimulus-induced changes rather than donor-derived GTM disease signatures.
Roodnat et al. 202217	Primary human TM cells exposed to TGF-β1	Bulk RNA-seq	Characterized TGF-β1-responsive pathways, including matrix-related changes, in the context of pseudoexfoliation glaucoma. Provides a stimulus model distinct from a POAG donor-cell comparison.
Kathirvel et al. 202218	Primary human TM cells with short- and long-term dexamethasone exposure	RNA-seq time-course comparison	Identified time-dependent changes in Wnt signaling, adhesion, ECM regulation, and responses to external stimuli. Treatment duration influenced the transcriptional response.
Mehrotra et al. 202619	Human TM and Schlemm’s canal cells exposed to dexamethasone	Transcriptomic time-course analysis	Characterized glucocorticoid-induced changes over time and differences between TM and Schlemm’s canal cells. Provides cell-type and temporal context for steroid-response programs.
Singh et al. 202620	Three primary human TM strains from healthy donors treated with dexamethasone	Total RNA-seq	Dexamethasone treatment altered 3,423 genes, with 1,527 showing higher and 1,894 showing lower expression. Defines a glucocorticoid-induced transcriptional response in normal donor cells rather than a donor-derived GTM signature.
Nettesheim et al. 201921	Primary human TM cells with ATG5 and ATG7 silencing compared with control cells	Clariom D expression microarray and pathway analysis	Autophagy-gene silencing altered more than 600 transcripts, including fibrosis-associated genes. Expression changes implicated interferon and TGF-β-related pathways, linking autophagy perturbation with inflammatory and matrix-related transcriptional programs.
Soundararajan et al. 202222	Human TM cells subjected to cyclic mechanical stretch	Bulk RNA-seq	Cyclic mechanical stretch altered 211 genes, including transcripts associated with stress responses, ubiquitination, transcriptional regulation, and chaperone activity. Demonstrates a transcriptional response to mechanical stimulation.
Regional outflow differences in non-glaucomatous tissue
Vranka et al. 201523	High- and low-flow regions of human TM	Targeted PCR array of 84 ECM and cell-adhesion genes	Identified regional differences in ECM-associated gene expression within segmental outflow pathways. This targeted expression panel describes spatial heterogeneity rather than a glaucoma disease comparison.
Faralli et al. 202424	High- and low-outflow regions of non-glaucomatous human anterior segments	GeoMx digital spatial profiling	Identified regional expression differences involving ECM organization and adhesion, including ADAM15. Connects local cell-matrix interactions with segmental outflow.
Wong et al. 202625	Three non-glaucomatous human eyes from two donors and naïve mouse TM	GeoMx whole-transcriptome spatial profiling	Exploratory analyses associated low flow with Rho-kinase pathways and high flow with stress-response and TNF signaling. No genes in the human comparison passed FDR < 0.05; unadjusted findings require cautious interpretation.
Substrate and matrix effects on the TM transcriptome
Tie et al. 202026	Normal human TM cells on polyacrylamide substrates of varying stiffness; normal and glaucomatous tissue comparison	Bulk RNA-seq	Increased substrate stiffness altered ECM and glaucoma-related expression. Demonstrates prior transcriptome-wide profiling on compliant substrates, without an NTM versus GTM donor-cell comparison on those substrates.
Soundappan et al. 202427	Normal TM cells cultured on dexamethasone-induced cell-derived matrices	RNA-seq	An altered cell-derived ECM changed the TM transcriptome. Supports an effect of matrix environment beyond direct dexamethasone treatment of the profiled cells.
References
1	Carnes MU, Allingham RR, Ashley-Koch A, Hauser MA. Transcriptome analysis of adult and fetal trabecular meshwork, cornea, and ciliary body tissues by RNA sequencing. Exp Eye Res. Feb 2018;167:91-99. doi:10.1016/j.exer.2016.11.021
2	van Zyl T, Yan W, McAdams A, et al. Cell atlas of aqueous humor outflow pathways in eyes of humans and four model species provides insight into glaucoma pathogenesis. Proc Natl Acad Sci U S A. May 12 2020;117(19):10339-10349. doi:10.1073/pnas.2001250117
3	Patel G, Fury W, Yang H, et al. Molecular taxonomy of human ocular outflow tissues defined by single-cell transcriptomics. Proc Natl Acad Sci U S A. 2020;117(23):12856-12867. doi:10.1073/pnas.2001896117
4	van Zyl T, Yan W, McAdams AM, Monavarfeshani A, Hageman GS, Sanes JR. Cell atlas of the human ocular anterior segment: Tissue-specific and shared cell types. Proc Natl Acad Sci U S A. Jul 19 2022;119(29):e2200914119. doi:10.1073/pnas.2200914119
5	Jian J, Bao X, Wang J, et al. An Integrated muti-omics cell atlas of the human trabecular meshwork and ciliary body. bioRxiv [Preprint]. 2026;doi:10.64898/2026.06.17.732980
6	Pham AH, Moceri IG, Batz Z, et al. Multiomic analysis of non-glaucomatous human trabecular meshwork cells. bioRxiv. 2026;doi:10.64898/2026.07.28.740161
7	Liton PB, Luna C, Challa P, Epstein DL, Gonzalez P. Genome-wide expression profile of human trabecular meshwork cultured cells, nonglaucomatous and primary open angle glaucoma tissue. Mol Vis. Jul 12 2006;12:774-790.
8	Wang WH, McNatt LG, Pang IH, et al. Increased expression of the WNT antagonist sFRP-1 in glaucoma elevates intraocular pressure. J Clin Invest. Mar 2008;118(3):1056-1064. doi:10.1172/JCI33871
9	Liu Y, Allingham RR, Qin X, et al. Gene expression profile in human trabecular meshwork from patients with primary open-angle glaucoma. Invest Ophthalmol Vis Sci. Sep 27 2013;54(9):6382-6389. doi:10.1167/iovs.13-12128
10	Diskin S, Kumar J, Cao Z, et al. Detection of differentially expressed glycogenes in trabecular meshwork of eyes with primary open-angle glaucoma. Invest Ophthalmol Vis Sci. Apr 2006;47(4):1491-1499. doi:10.1167/iovs.05-0736
11	Yan J, Yang X, Jiao X, et al. Integrative transcriptomic and proteomic analysis reveals CD9/ITGA4/PI3K-Akt axis mediates trabecular meshwork cell apoptosis in human glaucoma. J Cell Mol Med. 2020;24:814-829. doi:10.1111/jcmm.14792
12	Shui Y-B, Liu Y, Huang AJW, Siegfried CJ. SDPR expression in human trabecular meshwork and its potential role in racial disparities of glaucoma. Sci Rep. 2024;14(1):10258. doi:10.1038/s41598-024-61071-w
13	Zode G, Gopalakrishnan P, Tan P, et al. Transcriptomic Atlas of Human Trabecular Meshwork Uncovers the Cellular Landscape and Provides Insights into Glaucoma Pathophysiology. Research Square [Preprint]. 2026;doi:10.21203/rs.3.rs-9540265/v1
14	Tian A, Kim S, Baidouri H, et al. Divergence in cellular markers observed in single-cell transcriptomics datasets between cultured primary trabecular meshwork cells and tissues. Sci Data. 2025;12(1):264. doi:10.1038/s41597-025-04528-5
15	Yang YF, Holden P, Sun YY, Faralli JA, Peters DM, Keller KE. Fibrosis-Related Gene and Protein Expression in Normal and Glaucomatous Trabecular Meshwork Cells. Invest Ophthalmol Vis Sci. Mar 3 2025;66(3):48. doi:10.1167/iovs.66.3.48
16	Callaghan B, Lester K, Lane B, et al. Genome-wide transcriptome profiling of human trabecular meshwork cells treated with TGF-β2. Sci Rep. Jun 10 2022;12(1):9564. doi:10.1038/s41598-022-13573-8
17	Roodnat AW, Callaghan B, Doyle C, et al. Genome-Wide RNA Sequencing of Human Trabecular Meshwork Cells Treated with TGF-β1: Relevance to Pseudoexfoliation Glaucoma. Biomolecules. 2022;12(11):1693. doi:10.3390/biom12111693
18	Kathirvel K, Lester K, Haribalaganesh R, et al. Short and long-term effect of dexamethasone on the transcriptome profile of primary human trabecular meshwork cells in vitro. Sci Rep. 2022;12(1):8299. doi:10.1038/s41598-022-12443-7
19	Mehrotra S, Jeanneret H, Perkumas K, et al. Time-Dependent Glucocorticoid-Induced Transcriptomic Changes in Human Trabecular Meshwork and Schlemm's Canal Cells. Invest Ophthalmol Vis Sci. Feb 2 2026;67(2):13. doi:10.1167/iovs.67.2.13
20	Singh N, Batz Z, Advani J, et al. Chromatin dynamics identifies 78 genes at loci associated with elevated intraocular pressure and primary open-angle glaucoma. Preprint. bioRxiv. Mar 16 2026;doi:10.64898/2026.03.12.711121
21	Nettesheim A, Shim MS, Hirt J, Liton PB. Transcriptome analysis reveals autophagy as regulator of TGFβ/Smad-induced fibrogenesis in trabecular meshwork cells. Sci Rep. 2019;9(1):16092. doi:10.1038/s41598-019-52627-2
22	Soundararajan A, Wang T, Sundararajan R, et al. Multiomics analysis reveals the mechanical stress-dependent changes in trabecular meshwork cytoskeletal-extracellular matrix interactions. Front Cell Dev Biol. 2022;10:874828. doi:10.3389/fcell.2022.874828
23	Vranka JA, Bradley JM, Yang YF, Keller KE, Acott TS. Mapping molecular differences and extracellular matrix gene expression in segmental outflow pathways of the human ocular trabecular meshwork. PLoS One. 2015;10(3):e0122483. doi:10.1371/journal.pone.0122483
24	Faralli JA, Filla MS, Yang Y-F, et al. Digital spatial profiling of segmental outflow regions in trabecular meshwork reveals a role for ADAM15. PLoS One. 2024;19(2):e0298802. doi:10.1371/journal.pone.0298802
25	Wong CA, Read AT, Chrenek M, et al. Transcriptomic Profiling of High vs. Low Flow Regions of Mouse and Human Trabecular Meshwork. bioRxiv. Jul 24 2026;doi:10.64898/2026.07.23.740307
26	Tie J, Chen D, Guo J, et al. Transcriptome-wide study of the response of human trabecular meshwork cells to the substrate stiffness increase. J Cell Biochem. 2020;121:3112-3123. doi:10.1002/jcb.29578
27	Soundappan K, Cai J, Yu H, et al. Influence of dexamethasone-induced matrices on the TM transcriptome. Exp Eye Res. Nov 2024;248:110069. doi:10.1016/j.exer.2024.110069
