## Supplementary Table 2 for "Transcriptomic profiling of normal and glaucomatous trabecular meshwork cells in a tissue-like soft ECM environment"

### Sheet: Supp Table 2 RNA-seq RNA QC
Supplementary Table 2. RNA quality and concentration of samples used for RNA sequencing.
RNA concentration, 28S/18S rRNA ratio, and RNA integrity number (RIN) were determined using the Agilent 2100 Bioanalyzer (Eukaryote Total RNA Nano assay). Suffixes -1, -2, and -3 denote separate RNA samples from the same cell strain.
Sample	RNA concentration (ng/µL)	28S/18S ratio	RIN
HTM 36-1	81	2.4	8.7
HTM 36-2	195	3	8
HTM 36-3	332	2.6	8
HTM 28-1	147	2.9	9.3
HTM 28-2	181	2.4	9.4
HTM 28-3	166	2.6	9.1
NTM 2021-1323-1	100	2.5	8.9
NTM 2021-1323-2	120	2.7	8.8
NTM 2021-1323-3	85	2.5	8.5
NTM 2022-0794 (pooled from three wells)	68	2.7	8.8
NTM 2021-1110 (pooled from three wells)	45	3	9
GTM 2018-1672-1	115	2.3	8.8
GTM 2018-1672-2	211	2.5	4.4
GTM 2018-1672-3	284	2.2	8.9
GTM 211-1	16	2.1	7.3
GTM 211-2	24	1.7	8.2
GTM 211-3	14	2.4	7.8
GTM 2018-1898-1	150	2.3	9
GTM 2018-1898-2	125	2.6	9
GTM 2018-1898-3	118	2.8	9.2
GTM 2022-0949 (pooled from three wells)	70	2.4	9.3
GTM 1445 (pooled from three wells)	63	2.7	8.9
