## Supplementary Table 3 for "Transcriptomic profiling of normal and glaucomatous trabecular meshwork cells in a tissue-like soft ECM environment"

### Sheet: Supp Table 3 qPCR RNA QC
Supplementary Table 3. RNA quality and concentration of samples used for qRT-PCR validation.
RNA concentration, 28S/18S rRNA ratio, and RNA integrity number (RIN) were determined using the Agilent 2100 Bioanalyzer (Eukaryote Total RNA Nano assay).
Sample	RNA concentration (ng/µL)	28S/18S ratio	RIN
HTM 28	338	2.8	8.7
HTM 36	451	2.6	7.9
NTM 2022-0794	313	2.6	7.9
GTM 2018-1672	326	2.3	8.5
GTM 2022-0949	477	2.5	8.5
GTM 2018-1898	249	2.7	8.8
