## Supplementary Table 4 for "Transcriptomic profiling of normal and glaucomatous trabecular meshwork cells in a tissue-like soft ECM environment"

### Sheet: Supp Table 4 qPCR primers
Supplementary Table 4. qRT-PCR primer information.
Ten target genes and the GAPDH reference gene; sequences are written 5′→3′.
Gene	Ensembl gene ID	Forward primer (5′→3′)	Reverse primer (5′→3′)	Gene name
AMIGO3	ENSG00000176020.9	GCGTCTTTGAGAACTGCTCGTC	ACGCTGGTGTTGCAGTAAAGCC	adhesion molecule with Ig like domain 3
C4B	ENSG00000224389.9	TTCCTATGCGGCTTGGTTGT	CCCCTGCATGCTCCTATGTAT	complement C4B (Chido/Rodgers blood group)
CLMN	ENSG00000165959.12	ACTATGAGGTTCCCCTGGCT	TGGAGTCCAGGTCTGGCATA	calmin
ELF3	ENSG00000163435.16	CACTCCGGTAGCCTCATGG	CAGTCCAGAACCTGCGTCTT	E74 like ETS transcription factor 3
ARID5A	ENSG00000196843.17	GAACGGAATCCAGAACCCCAT	CCAGCTTCTCCACTGCTTTGT	AT-rich interaction domain 5A
GREM1	ENSG00000166923.12	CATGTGACGGAGCGCAAATA	GTTCAGGGCAGTTGAGTGTG	gremlin 1, DAN family BMP antagonist
ELN	ENSG00000049540.18	GGTTGTGTCACCAGAAGCAGCT	CCGTAAGTAGGAATGCCTCCAAC	elastin
ADAMTS2	ENSG00000087116.16	TCACGCCATCTTCCTCACAC	AAGCCGTCCTCATGGTTCAG	ADAM metallopeptidase with thrombospondin type 1 motif 2
KIT	ENSG00000157404.16	CCAACCAAGGCCGACAAAAG	TTCTGGCTGCCAAGTCTCTG	KIT proto-oncogene, receptor tyrosine kinase
F3	ENSG00000117525.14	CAGAGTTCACACCTTACCTGGAG	GTTGTTCCTTCTGACTAAAGTCCG	coagulation factor III, tissue factor
GAPDH	Not provided	GTCTCCTCTGACTTCAACAGCG	ACCACCCTGTTGCTGTAGCCAA	Glyceraldehyde-3-phosphate dehydrogenase (reference gene)
